# Small-molecule-based regulation of gene expression in human astrocytes upon both positive and negative actuations of G-quadruplex control systems

**DOI:** 10.1101/2024.02.16.580621

**Authors:** M. J. Vijay Kumar, Jérémie Mitteaux, Zi Wang, Ellery Wheeler, Nitin Tandon, Sung Yun Jung, Robert H. E. Hudson, David Monchaud, Andrey S. Tsvetkov

## Abstract

A great deal of attention is currently being paid to strategies aiming at uncovering the biology of the four-stranded nucleic acid structure G-quadruplex (G4) *vi*a their stabilization in cells using G4-specific ligands. The conventional definition of chemical biology implies that a complete assessment of G4 biology can only be achieved through the implementation of a complementary approach involving the destabilization of cellular G4s by *ad hoc* molecular effectors. We report here on an unprecedented comparison of the cellular consequences of G4 chemical stabilization by pyridostatin (PDS) and destabilization by phenylpyrrolocytosine (PhpC) at both transcriptome- and proteome-wide scales in patient-derived human brain cells. Our results show that the stabilization of G4s by PDS triggers the dysregulation of many cellular circuitries, the most drastic effects originating in the downregulation of 354 transcripts and 158 proteins primarily involved in RNA transactions. In contrast, the destabilization of G4s by PhpC modulates the G4 landscapes in a far more focused manner with the upregulation of 295 proteins mostly involved in RNA transactions as well, thus mirroring the effects of PDS. Our study is the first of its kind to report on the extent of G4-associated cellular circuitries in human cells by systematically pitting the effect of G4 stabilization against destabilization in a direct and unbiased manner.
