## Supplementary file 3 for "Small-molecule-based regulation of gene expression in human astrocytes upon both positive and negative actuations of G-quadruplex control systems"

### Sheet: Proteo STRING networks
Biological processes (STRING) associated to the DEP			Strength > 0.70
158 PDS- DEP						223 PDS+ DEP						19 PhpC- DEP						295 PhpC+ DEP
GO-term	Biological process	Count in network	Strength	False discovery rate		GO-term	Biological process	Count in network	Strength	False discovery rate		GO-term	Biological process	Count in network	Strength	False discovery rate		GO-term	Biological process	Count in network	Strength	False discovery rate
GO:0015979	Photosynthesis	7 of 9	2.03	2.96e-08		GO:0051343	Positive regulation of cyclic-nucleotide phosphodiesterase activity	4 of 5	1.85	0.00098								GO:1902415	Regulation of mRNA binding	4 of 10	1.43	0.0096
GO:0055129	L-proline biosynthetic process	3 of 7	1.77	0.0151		GO:1905913	Negative regulation of calcium ion export across plasma membrane	3 of 4	1.82	0.0146		No significant enrichment detected						GO:0033962	P-body assembly	4 of 14	1.28	0.0231
GO:0006614	SRP-dependent cotranslational protein targeting to membrane	4 of 17	1.51	0.0065		GO:0075522	IRES-dependent viral translational initiation	4 of 11	1.51	0.0068								GO:0031124	mRNA 3-end processing	6 of 53	0.88	0.0393
GO:0009084	Glutamine family amino acid biosynthetic process	4 of 19	1.46	0.0083		GO:1900242	Regulation of synaptic vesicle endocytosis	5 of 15	1.47	0.0011								GO:0035315	Hair cell differentiation	6 of 54	0.87	0.0421
GO:0048025	Negative regulation of mRNA splicing, via spliceosome	4 of 24	1.36	0.0154		GO:0060316	Positive regulation of ryanodine-sensitive calcium-release channel activity	3 of 9	1.47	0.0486								GO:0006364	rRNA processing	19 of 220	0.76	3.18e-06
GO:0002227	Innate immune response in mucosa	4 of 28	1.29	0.0228		GO:1901841	Regulation of high voltage-gated calcium channel activity	4 of 14	1.4	0.0133								GO:0032091	Negative regulation of protein binding	8 of 94	0.76	0.0252
GO:0072599	Establishment of protein localization to endoplasmic reticulum	5 of 40	1.24	0.0074		GO:0010801	Negative regulation of peptidyl-threonine phosphorylation	4 of 18	1.29	0.0233								GO:0042254	Ribosome biogenesis	24 of 299	0.73	3.50e-07
GO:0006334	Nucleosome assembly	15 of 124	1.22	9.73e-10		GO:0003382	Epithelial cell morphogenesis	5 of 34	1.12	0.0195								GO:0016072	rRNA metabolic process	20 of 250	0.73	3.83e-06
GO:0002183	Cytoplasmic translational initiation	4 of 34	1.21	0.0378		GO:0000387	Spliceosomal snRNP assembly	5 of 39	1.06	0.0296								GO:0000956	Nuclear-transcribed mRNA catabolic process	8 of 103	0.72	0.0408
GO:0034728	Nucleosome organization	16 of 162	1.13	1.06e-09		GO:1901385	Regulation of voltage-gated calcium channel activity	5 of 45	0.99	0.0432								GO:0022613	Ribonucleoprotein complex biogenesis	34 of 449	0.71	6.35e-10
GO:0031497	Chromatin assembly	17 of 179	1.12	9.73e-10		GO:1903202	Negative regulation of oxidative stress-induced cell death	5 of 46	0.98	0.0464								GO:0017148	Negative regulation of translation	13 of 169	0.71	0.0012
GO:0048024	Regulation of mRNA splicing, via spliceosome	8 of 110	1.0	0.0015		GO:0021762	Substantia nigra development	5 of 47	0.97	0.0486								GO:2000113	Negative regulation of cellular macromolecule biosynthetic process	14 of 189	0.7	0.00080
GO:0002181	Cytoplasmic translation	8 of 123	0.95	0.0027		GO:0043666	Regulation of phosphoprotein phosphatase activity	6 of 58	0.96	0.0211								GO:0031123	RNA 3-end processing	8 of 107	0.7	0.0493
GO:1903312	Negative regulation of mRNA metabolic process	6 of 92	0.95	0.0228		GO:0043388	Positive regulation of DNA binding	6 of 58	0.96	0.0211								GO:0022618	Ribonucleoprotein complex assembly	14 of 203	0.66	0.0015
GO:0006338	Chromatin remodeling	19 of 303	0.94	7.80e-09		GO:0002181	Cytoplasmic translation	12 of 123	0.94	3.78e-05								GO:0043487	Regulation of RNA stability	12 of 176	0.66	0.0060
GO:0022618	Ribonucleoprotein complex assembly	11 of 203	0.87	0.00036		GO:0035304	Regulation of protein dephosphorylation	9 of 93	0.93	0.0010								GO:0061013	Regulation of mRNA catabolic process	12 of 182	0.65	0.0078
GO:0090150	Establishment of protein localization to membrane	10 of 219	0.8	0.0033		GO:0035306	Positive regulation of dephosphorylation	6 of 64	0.92	0.0296								GO:0043488	Regulation of mRNA stability	10 of 164	0.61	0.0443
GO:0072594	Establishment of protein localization to organelle	15 of 335	0.79	3.59e-05		GO:0071826	Ribonucleoprotein complex subunit organization	17 of 211	0.85	4.92e-06								GO:0010608	Post-transcriptional regulation of gene expression	32 of 546	0.59	3.50e-07
GO:0006403	RNA localization	8 of 180	0.79	0.0206		GO:0042147	Retrograde transport, endosome to Golgi	7 of 87	0.85	0.0221								GO:0090305	Nucleic acid phosphodiester bond hydrolysis	15 of 257	0.59	0.0040
GO:0034504	Protein localization to nucleus	8 of 195	0.75	0.0294		GO:0006413	Translational initiation	6 of 75	0.85	0.0488								GO:0034470	ncRNA processing	23 of 409	0.58	6.13e-05
GO:0006325	Chromatin organization	24 of 612	0.73	7.34e-08		GO:0022618	Ribonucleoprotein complex assembly	16 of 203	0.84	5.96e-06								GO:0006417	Regulation of translation	25 of 456	0.57	3.35e-05
GO:0006605	Protein targeting	9 of 242	0.71	0.0242		GO:0035303	Regulation of dephosphorylation	10 of 133	0.82	0.0021								GO:0006457	Protein folding	12 of 215	0.57	0.0271
GO:0006412	Translation	13 of 389	0.66	0.0035		GO:0032091	Negative regulation of protein binding	7 of 94	0.82	0.0300								GO:0048193	Golgi vesicle transport	16 of 292	0.56	0.0041
GO:0140694	Non-membrane-bounded organelle assembly	10 of 314	0.64	0.0312		GO:0007006	Mitochondrial membrane organization	8 of 120	0.77	0.0234								GO:1903311	Regulation of mRNA metabolic process	16 of 302	0.55	0.0056
GO:0051276	Chromosome organization	29 of 968	0.62	2.26e-07		GO:0050684	Regulation of mRNA processing	9 of 140	0.76	0.0146								GO:0016071	mRNA metabolic process	31 of 611	0.53	5.77e-06
GO:0033365	Protein localization to organelle	21 of 713	0.61	6.10e-05		GO:0006898	Receptor-mediated endocytosis	10 of 166	0.73	0.0104								GO:2000112	Regulation of cellular macromolecule biosynthetic process	27 of 539	0.53	4.80e-05
GO:0043604	Amide biosynthetic process	16 of 536	0.61	0.0016		GO:0032984	Protein-containing complex disassembly	8 of 137	0.71	0.0427								GO:0034248	Regulation of cellular amide metabolic process	26 of 516	0.53	6.84e-05
GO:0022613	Ribonucleoprotein complex biogenesis	13 of 449	0.6	0.0120		GO:0051099	Positive regulation of binding	10 of 181	0.69	0.0169								GO:0006397	mRNA processing	23 of 455	0.53	0.00032
GO:0006886	Intracellular protein transport	18 of 683	0.56	0.0019		GO:0022613	Ribonucleoprotein complex biogenesis	24 of 449	0.68	4.92e-06								GO:0051098	Regulation of binding	18 of 375	0.51	0.0060
GO:0051668	Localization within membrane	14 of 535	0.56	0.0151		GO:0008380	RNA splicing	20 of 370	0.68	1.83e-05								GO:0034655	Nucleobase-containing compound catabolic process	14 of 287	0.51	0.0293
GO:0072657	Protein localization to membrane	12 of 455	0.56	0.0361		GO:0006397	mRNA processing	23 of 455	0.65	6.85e-06								GO:0006396	RNA processing	41 of 868	0.5	3.50e-07
GO:0006518	Peptide metabolic process	14 of 547	0.55	0.0178		GO:0051098	Regulation of binding	18 of 375	0.63	0.00029								GO:0002831	Regulation of response to biotic stimulus	17 of 361	0.5	0.0111
GO:0043603	Cellular amide metabolic process	20 of 810	0.53	0.0015		GO:0030100	Regulation of endocytosis	10 of 209	0.63	0.0359								GO:0034660	ncRNA metabolic process	24 of 535	0.48	0.0012
GO:0065003	Protein-containing complex assembly	31 of 1303	0.52	7.00e-06		GO:0016071	mRNA metabolic process	28 of 611	0.61	4.92e-06								GO:1903047	Mitotic cell cycle process	23 of 537	0.46	0.0031
GO:0051052	Regulation of DNA metabolic process	13 of 541	0.52	0.0426		GO:0000398	mRNA splicing, via spliceosome	11 of 245	0.6	0.0317								GO:0031329	Regulation of cellular catabolic process	31 of 789	0.42	0.00065
GO:0043933	Protein-containing complex organization	33 of 1465	0.49	7.00e-06		GO:0006396	RNA processing	33 of 868	0.53	4.92e-06								GO:0000278	Mitotic cell cycle	24 of 631	0.41	0.0096
GO:0034645	Cellular macromolecule biosynthetic process	16 of 778	0.45	0.0427		GO:0006412	Translation	15 of 389	0.53	0.0154								GO:0046907	Intracellular transport	49 of 1365	0.38	1.17e-05
GO:1901566	Organonitrogen compound biosynthetic process	26 of 1338	0.43	0.0025		GO:0045936	Negative regulation of phosphate metabolic process	15 of 424	0.5	0.0296								GO:0044265	Cellular macromolecule catabolic process	28 of 786	0.38	0.0072
GO:0046907	Intracellular transport	25 of 1365	0.4	0.0078		GO:0031400	Negative regulation of protein modification process	16 of 506	0.45	0.0470								GO:0016070	RNA metabolic process	54 of 1550	0.37	5.77e-06
GO:0045184	Establishment of protein localization	23 of 1272	0.4	0.0170		GO:0030036	Actin cytoskeleton organization	17 of 547	0.44	0.0401								GO:0051248	Negative regulation of protein metabolic process	35 of 1038	0.35	0.0028
GO:0022607	Cellular component assembly	43 of 2467	0.38	3.02e-05		GO:0016070	RNA metabolic process	47 of 1550	0.43	4.92e-06								GO:0009894	Regulation of catabolic process	33 of 988	0.35	0.0052
GO:0051707	Response to other organism	23 of 1328	0.38	0.0263		GO:0030029	Actin filament-based process	18 of 609	0.42	0.0452								GO:0006259	DNA metabolic process	26 of 785	0.35	0.0319
GO:0008104	Protein localization	33 of 1943	0.37	0.0020		GO:0044265	Cellular macromolecule catabolic process	23 of 786	0.41	0.0131								GO:0016192	Vesicle-mediated transport	42 of 1298	0.34	0.0011
GO:0044085	Cellular component biogenesis	45 of 2702	0.36	4.31e-05		GO:0061024	Membrane organization	22 of 773	0.4	0.0218								GO:0044087	Regulation of cellular component biogenesis	32 of 971	0.34	0.0081
GO:0033036	Macromolecule localization	39 of 2356	0.36	0.00047		GO:0051130	Positive regulation of cellular component organization	29 of 1049	0.39	0.0043								GO:0022402	Cell cycle process	27 of 835	0.34	0.0339
GO:0044419	Biological process involved in interspecies interaction between organisms	24 of 1490	0.35	0.0432		GO:0043933	Protein-containing complex organization	40 of 1465	0.38	0.00017								GO:0090304	Nucleic acid metabolic process	70 of 2203	0.33	1.65e-06
GO:0006996	Organelle organization	55 of 3470	0.34	5.92e-06		GO:0010467	Gene expression	54 of 2101	0.36	8.93e-06								GO:0010629	Negative regulation of gene expression	29 of 899	0.33	0.0224
GO:0010467	Gene expression	33 of 2101	0.34	0.0074		GO:0051248	Negative regulation of protein metabolic process	27 of 1038	0.36	0.0169								GO:0007049	Cell cycle	39 of 1246	0.32	0.0040
GO:0071705	Nitrogen compound transport	25 of 1580	0.34	0.0427		GO:0065003	Protein-containing complex assembly	33 of 1303	0.35	0.0055								GO:0051130	Positive regulation of cellular component organization	33 of 1049	0.32	0.0128
GO:0051649	Establishment of localization in cell	27 of 1756	0.33	0.0379		GO:0006915	Apoptotic process	26 of 1041	0.35	0.0318								GO:0009057	Macromolecule catabolic process	31 of 989	0.32	0.0216
GO:0051641	Cellular localization	38 of 2677	0.29	0.0121		GO:0009057	Macromolecule catabolic process	25 of 989	0.35	0.0345								GO:0006139	Nucleobase-containing compound metabolic process	83 of 2722	0.31	3.50e-07
GO:0016043	Cellular component organization	71 of 5436	0.26	2.41e-05		GO:0090304	Nucleic acid metabolic process	54 of 2203	0.34	3.78e-05								GO:0051649	Establishment of localization in cell	54 of 1756	0.31	0.00018
GO:0071840	Cellular component organization or biogenesis	73 of 5639	0.25	1.95e-05		GO:0044085	Cellular component biogenesis	65 of 2702	0.33	4.92e-06								GO:0015031	Protein transport	36 of 1180	0.31	0.0114
GO:0034641	Cellular nitrogen compound metabolic process	45 of 3463	0.25	0.0151		GO:0022607	Cellular component assembly	58 of 2467	0.32	3.78e-05								GO:0010467	Gene expression	62 of 2101	0.3	8.62e-05
GO:0044237	Cellular metabolic process	70 of 6568	0.17	0.0242		GO:0006139	Nucleobase-containing compound metabolic process	62 of 2722	0.31	3.78e-05								GO:0044248	Cellular catabolic process	48 of 1620	0.3	0.0018
GO:0009987	Cellular process	129 of 14826	0.08	0.0028		GO:0046907	Intracellular transport	31 of 1365	0.3	0.0360								GO:0034641	Cellular nitrogen compound metabolic process	100 of 3463	0.29	7.71e-08
						GO:0009059	Macromolecule biosynthetic process	31 of 1394	0.3	0.0470								GO:0045184	Establishment of protein localization	37 of 1272	0.29	0.0210
						GO:0034641	Cellular nitrogen compound metabolic process	76 of 3463	0.29	4.92e-06								GO:0051641	Cellular localization	76 of 2677	0.28	1.58e-05
						GO:0046483	Heterocycle metabolic process	63 of 2891	0.29	0.00011								GO:0044260	Cellular macromolecule metabolic process	71 of 2512	0.28	4.92e-05
						GO:0044260	Cellular macromolecule metabolic process	55 of 2512	0.29	0.00056								GO:0033043	Regulation of organelle organization	34 of 1190	0.28	0.0456
						GO:0051128	Regulation of cellular component organization	52 of 2365	0.29	0.00098								GO:0044085	Cellular component biogenesis	75 of 2702	0.27	4.17e-05
						GO:0051649	Establishment of localization in cell	39 of 1756	0.29	0.0131								GO:0071705	Nitrogen compound transport	44 of 1580	0.27	0.0125
						GO:1901360	Organic cyclic compound metabolic process	67 of 3181	0.27	0.00013								GO:0008104	Protein localization	53 of 1943	0.26	0.0044
						GO:0006996	Organelle organization	69 of 3470	0.25	0.00051								GO:0033554	Cellular response to stress	43 of 1572	0.26	0.0212
						GO:0051246	Regulation of protein metabolic process	53 of 2622	0.25	0.0062								GO:0044271	Cellular nitrogen compound biosynthetic process	41 of 1494	0.26	0.0271
						GO:0010605	Negative regulation of macromolecule metabolic process	55 of 2760	0.25	0.0062								GO:0006996	Organelle organization	93 of 3470	0.25	4.69e-06
						GO:0033036	Macromolecule localization	47 of 2356	0.25	0.0211								GO:1901360	Organic cyclic compound metabolic process	85 of 3181	0.25	2.51e-05
						GO:0031324	Negative regulation of cellular metabolic process	45 of 2265	0.25	0.0296								GO:0051246	Regulation of protein metabolic process	70 of 2622	0.25	0.00043
						GO:0051641	Cellular localization	53 of 2677	0.24	0.0104								GO:0033036	Macromolecule localization	63 of 2356	0.25	0.0014
						GO:0051172	Negative regulation of nitrogen compound metabolic process	47 of 2403	0.24	0.0296								GO:0051128	Regulation of cellular component organization	62 of 2365	0.24	0.0028
						GO:0071840	Cellular component organization or biogenesis	108 of 5639	0.23	4.92e-06								GO:0051172	Negative regulation of nitrogen compound metabolic process	61 of 2403	0.23	0.0069
						GO:0016043	Cellular component organization	102 of 5436	0.22	7.52e-06								GO:0031324	Negative regulation of cellular metabolic process	57 of 2265	0.23	0.0140
						GO:0009892	Negative regulation of metabolic process	56 of 2982	0.22	0.0195								GO:0009056	Catabolic process	50 of 1976	0.23	0.0324
						GO:0044237	Cellular metabolic process	116 of 6568	0.2	8.27e-06								GO:0071840	Cellular component organization or biogenesis	140 of 5639	0.22	5.35e-08
						GO:0044238	Primary metabolic process	118 of 7156	0.17	0.00019								GO:0071702	Organic substance transport	49 of 1957	0.22	0.0447
						GO:0043170	Macromolecule metabolic process	97 of 5781	0.17	0.0021								GO:0010605	Negative regulation of macromolecule metabolic process	67 of 2760	0.21	0.0095
						GO:0051179	Localization	75 of 4512	0.17	0.0328								GO:0044237	Cellular metabolic process	152 of 6568	0.19	3.50e-07
						GO:0006807	Nitrogen compound metabolic process	109 of 6643	0.16	0.00098								GO:0043170	Macromolecule metabolic process	135 of 5781	0.19	2.55e-06
						GO:0048523	Negative regulation of cellular process	77 of 4736	0.16	0.0464								GO:0051179	Localization	104 of 4512	0.19	0.00045
						GO:0008152	Metabolic process	128 of 7988	0.15	0.00017								GO:0006810	Transport	88 of 3785	0.19	0.0027
						GO:0048522	Positive regulation of cellular process	88 of 5584	0.15	0.0401								GO:0006807	Nitrogen compound metabolic process	150 of 6643	0.18	1.65e-06
						GO:0071704	Organic substance metabolic process	118 of 7522	0.14	0.0021								GO:0016043	Cellular component organization	124 of 5436	0.18	4.06e-05
						GO:0009987	Cellular process	197 of 14826	0.07	0.00028								GO:0051234	Establishment of localization	90 of 3946	0.18	0.0040
																		GO:0009892	Negative regulation of metabolic process	68 of 2982	0.18	0.0393
																		GO:0044238	Primary metabolic process	156 of 7156	0.16	4.69e-06
																		GO:0008152	Metabolic process	168 of 7988	0.15	6.91e-06
																		GO:0071704	Organic substance metabolic process	158 of 7522	0.15	3.47e-05
																		GO:0048522	Positive regulation of cellular process	115 of 5584	0.14	0.0114
																		GO:0048518	Positive regulation of biological process	125 of 6207	0.13	0.0116
																		GO:0009987	Cellular process	264 of 14826	0.08	5.11e-07

### Sheet: Proteo STRING ex
Biological processes (STRING) associated to the DEP			Strength > 0.70			Strength > 0.70 + Biological processes selected for Figure 4
158 PDS- DEP						223 PDS+ DEP						295 PhpC+ DEP
GO-term	Biological process	Count in network	Strength	False discovery rate		GO-term	Biological process	Count in network	Strength	False discovery rate		GO-term	Biological process	Count in network	Strength	False discovery rate
GO:0048025	Negative regulation of mRNA splicing, via spliceosome	4 of 24	1.36	0.0154		GO:0000387	Spliceosomal snRNP assembly	5 of 39	1.06	0.0296		GO:1902415	Regulation of mRNA binding	4 of 10	1.43	0.0096
HNRNPA2B1, RNPS1, SFSWAP, SRSF9						CLNS1A, PRPF3, SMN1, SMN2, SUPT6H						EIF3D, EIF4A3, EIF4G1, FMR1
GO:0006334	Nucleosome assembly	15 of 124	1.22	9.73e-10		GO:0043388	Positive regulation of DNA binding	6 of 58	0.96	0.0211		GO:0033962	P-body assembly	4 of 14	1.28	0.0231
ANP32B, H2BC1, H2BC3, H2BC5, H2BC9, H2BC11, H2BC12, H2BC13, H2BC14, H2BC15, H2BC17, H2BC18, H2BC21, H2BS1, H4C6						CALM1, CALM2, CALM3, CTNNB1, EDF1, SIRT2						CNOT7, DDX6, DYNC1H1, EDC3
GO:0034728	Nucleosome organization	16 of 162	1.13	1.06e-09		GO:0002181	Cytoplasmic translation	12 of 123	0.94	3.78e-05		GO:0006364	rRNA processing	19 of 220	0.76	3.18e-06
ANP32B, H2BC1, H2BC3, H2BC5, H2BC9, H2BC11, H2BC12, H2BC13, H2BC14, H2BC15, H2BC17, H2BC18, H2BC21, H2BS1, H4C6, SMARCD2						DRG1, EIF2S2, EIF3B, EIF3D, EIF4H, RACK1, RPL4, RPL13A, RPS5, RPS17, RPS26, RPSA						BMS1, BOP1, BRIX1, DDX10, DDX51, DDX56, DKC1, EIF4A3, ERCC2, EXOSC2, RIOK2, RPL7L1, RPS15, RRP12, UTP14A, UTP25, WDR3, WDR75, XRN2
GO:0090150	Establishment of protein localization to membrane	10 of 219	0.8	0.0033		GO:0071826	Ribonucleoprotein complex subunit organization	17 of 211	0.85	4.92e-06		GO:0042254	Ribosome biogenesis	24 of 299	0.73	3.50e-07
BCS1L, ICMT, RAB3GAP1, RDX, SEC61B, SRP68, SRPRB, TOMM5, TOMM70, TRAM1						CLNS1A, CPSF7, DDX1, DHX8, DDX39B, EIF2S2, EIF3B, EIF3D, EIF4H, PRPF3, RAMAC, RPSA, RPS5, SF3A3, SMN1, SMN2, SUPT6H						BMS1, BOP1, BRIX1, C1QBP, CUL4B, DDX10, DDX51, DDX56, DKC1, EIF4A3, ERCC2, EXOSC2, FASTKD2, MALSU1, RIOK2, RIOX2, RPL7L1, RPS15, RRP12, UTP14A, UTP25, WDR3, WDR75, XRN2
GO:0006403	RNA localization	8 of 180	0.79	0.0206		GO:0022618	Ribonucleoprotein complex assembly	16 of 203	0.84	5.96e-06		GO:0016072	rRNA metabolic process	20 of 250	0.73	3.83e-06
EIF5A, FBL, HNRNPA2B1, HNRNPU, NOP58, NUP62, POM121, POM121C						CLNS1A, CPSF7, DDX1, DDX39B, EIF2S2, EIF3B, EIF3D, EIF4H, PRPF3, RAMAC, RPSA, RPS5, SF3A3, SMN1, SMN2, SUPT6H						BMS1, BOP1, BRIX1, DDX10, DDX51, DDX56, DKC1, EIF4A3, ERCC2, EXOSC2, RIOK2, RPL7L1, RRP12, RPS15, UTP14A, UTP25, WDR3, WDR75, XRN1, XRN2
GO:0034504	Protein localization to nucleus	8 of 195	0.75	0.0294		GO:0050684	Regulation of mRNA processing	9 of 140	0.76	0.0146		GO:0022613	Ribonucleoprotein complex biogenesis	34 of 449	0.71	6.35e-10
HNRNPU, KPNA2, LMNA, LMNB2, NUP62, POM121, POM121C, SKP1						C1QBP, CLNS1A, CPSF7, FMR1, LARP7, PTBP1, RAVER1, SRSF2, SUPT6H						ADAR, BMS1, BRIX1, BOP1, C1QBP, CDC73, CUL4B, DDX1, DDX10, DDX39B, DDX51, DDX56, DKC1, EIF3D, EIF4A3, ERCC2, EXOSC2, FASTKD2, MALSU1, POLR2D, PRMT5, RAMAC, RIOK2, RIOX2, RPL7L1, RPS15, RRP12, RUVBL1, SNRNP200, UTP14A, UTP25, WDR3, WDR75, XRN2

### Sheet: Proteo common STRING networks
Biological processes (STRING) associated to the 107 common DEP			Strength > 0.70
5 PDS-/PhpC- DEP						9 PDS-/PhpC+ DEP						1 PDS+/PhpC- DEP						92 PDS+/PhpC+ DEP
GO-term	Biological process	Count in network	Strength	False discovery rate		GO-term	Biological process	Count in network	Strength	False discovery rate		GO-term	Biological process	Count in network	Strength	False discovery rate		GO-term	Biological process	Count in network	Strength	False discovery rate
No significant enrichment detected						No significant enrichment detected						No significant enrichment detected						GO:0035308	Negative regulation of protein dephosphorylation	4 of 34	1.4	0.0488
																		GO:0003382	Epithelial cell morphogenesis	4 of 34	1.4	0.0488
																		GO:0051098	Regulation of binding	10 of 375	0.76	0.0381
																		GO:0044089	Positive regulation of cellular component biogenesis	11 of 500	0.67	0.0488
																		GO:0044087	Regulation of cellular component biogenesis	16 of 971	0.55	0.0381
																		GO:0051130	Positive regulation of cellular component organization	17 of 1049	0.54	0.0381
																		GO:0051641	Cellular localization	29 of 2677	0.37	0.0381
																		GO:0006996	Organelle organization	37 of 3470	0.36	0.0051
																		GO:0051179	Localization	39 of 4512	0.27	0.0488
																		GO:0071840	Cellular component organization or biogenesis	48 of 5639	0.26	0.0147
																		GO:0016043	Cellular component organization	45 of 5436	0.25	0.0381

### Sheet: Proteo common STRING ex
Biological processes (STRING) associated to the DEP			Strength > 0.70			Biological processes selected for Figure 4
92 PDS+/PhpC+ DEP
GO-term	Biological process	Count in network	Strength	False discovery rate
GO:0035308	Negative regulation of protein dephosphorylation	4 of 34	1.4	0.0488
ENSA, GSK3B, IKBKB, ROCK1
GO:0003382	Epithelial cell morphogenesis	4 of 34	1.4	0.0488
PALLD, FAT1, RILPL1, ROCK1
GO:0051098	Regulation of binding	10 of 375	0.76	0.0381
ADNP, CTNNB1, DAB2, EIF3D, FMR1, GSK3B, PEX14, ROCK1, SIRT2, USP9X
